# RNA secondary structure packages evaluated and improved by high-throughput experiments

**DOI:** 10.1101/2020.05.29.124511

**Authors:** Hannah K. Wayment-Steele, Wipapat Kladwang, Alexandra I. Strom, Jeehyung Lee, Adrien Treuille, Eterna Participants, Rhiju Das

## Abstract

The computer-aided study and design of RNA molecules is increasingly prevalent across a range of disciplines, yet little is known about the accuracy of commonly used structure modeling packages in tasks sensitive to ensemble properties of RNA. Here, we demonstrate that the EternaBench dataset, a set of over 20,000 synthetic RNA constructs designed in iterative cycles on the RNA design platform Eterna, provides incisive discriminative power in evaluating current packages in ensemble-oriented structure prediction tasks. We find that CONTRAfold and RNAsoft, packages with parameters derived through statistical learning, achieve consistently higher accuracy than more widely used packages in their standard settings, which derive parameters primarily from thermodynamic experiments. Motivated by these results, we develop a multitask-learning-based model, EternaFold, which demonstrates improved performance that generalizes to diverse external datasets, including complete mRNAs and viral genomes probed in human cells and synthetic designs modeling mRNA vaccines.
