## Supplementary material for "RNA secondary structure packages evaluated and improved by high-throughput experiments": Table 1

### Sheet: Table 1
Package	Chem Mapping Average Z-score	Riboswitch Average Z-score	All
Number of datasets	24	12	36
CONTRAfold 2	1.14	0.92	1.07
Vienna 2, 60˚C	1.12	0.67	0.97
RNAsoft BL, no dangles	0.88	0.87	0.87
RNAsoft BLstar	0.92	0.44	0.76
RNAstructure, 60˚C	0.7	0.86	0.75
CONTRAfold 1	0.57	0.68	0.61
RNAsoft LAM-CG	0.87	-0.25	0.49
RNAsoft 2007	0.88	-0.3	0.48
Vienna 2, `RNASoft 2007` params	0.32	0.55	0.4
CONTRAfold 2, noncomplementary	0.15	0.77	0.35
RNAsoft NOM-CG	0.51	-0.13	0.3
Vienna 2, `Langdon 2018` params	0.13	0.44	0.23
Vienna 2	-0.15	0.36	0.02
RNAstructure	-0.54	0.5	-0.19
RNAstructure, no coaxial stacking	-0.59	0.42	-0.25
RNAsoft 1999, no dangles	-0.27	-0.67	-0.4
RNAsoft 1999	-0.27	-0.68	-0.41
NUPACK 1999	-0.85	0.13	-0.52
NUPACK 1995	-0.85	0.13	-0.52
Vienna 2, no dangles	-0.24	-1.1	-0.53
NUPACK 1995, no dangles	-0.87	-1.02	-0.92
NUPACK 1999, no dangles	-0.88	-1.02	-0.93
Vienna 1	-0.95	-1.83	-1.24
NUPACK 1999, 60˚C	-1.71	-0.75	-1.39
Table 1. Ranking by Zscore over Chemical Mapping datasets, Riboswitch datasets, and averaged over all.
