## Supplementary material for "RNA secondary structure packages evaluated and improved by high-throughput experiments": Table 2

### Sheet: Table 2
	Viral genomic RNA	SARS-CoV-2 genomic RNA	mRNA	rRNA	Synthetic RNA	All
# datasets	10	6	9	3	8	36
EternaFold	1.21	1.66	1.27	0.84	1.16	1.26
CONTRAfold	0.51	0.37	-0.01	0.79	0.57	0.39
RNAsoft Blstar	0.38	0.54	0.24	0.36	0.05	0.3
RNAstructure, 60˚C	0.02	-0.25	0.31	-0.21	0.58	0.15
ViennaRNA 2, 60˚C	-0.01	-0.24	0.36	-0.06	0.37	0.12
ViennaRNA 2	-1.05	-1.01	-1.02	-0.78	-0.77	-0.95
RNAstructure	-1.07	-1.06	-1.16	-0.93	-0.76	-1.01
Table 2. Average Z-score for each external RNA class.
